# Adjusting extracellular pH restores proteostasis and extends lifespan in a yeast model of polyglutamine toxicity

**DOI:** 10.1101/2025.09.07.674719

**Authors:** Khaleda Afrin Bari, Gabriela Nunes Marsiglio Librais, Martin L. Duennwald, Patrick Lajoie

**Author notes:** Corresponding author: Patrick Lajoie, PhD, Department of Anatomy and Cell Biology, The University of Western Ontario, London, Ontario, Canada N6A5C1.

## Abstract

Impaired proteostasis is a hallmark of aging and is associated with several neurodegenerative diseases, including Huntington’s Disease (HD) where the polyglutamine (polyQ) expanded Huntingtin aggregates to form insoluble inclusions bodies (IBs) associated with neurotoxicity. Chronological lifespan (CLS) in yeast resembles many aspects of aging of non-dividing cells such as neurons. During chronological aging, acidification of the culture media due accumulation of acetic acid is one of the major cell-extrinsic factors contributing to age-related cell death. Thus, buffering media pH to prevent acidification significantly extends longevity. Here, we found that cells expressing pathogenic polyQ expansion proteins display increased sensitivity to acetic acid and shortened CLS. Buffering media pH promotes both polyQ aggregation into IBs and promotes longevity. We also found that growth at alkaline pH induces the activation of heat shock response (HSR) in young cells. Such hormetic HSR activation subsequently allowed aged cells to mount a proper HSR in response to stresses such as heat shock or polyQ misfolding, leading to lifespan extension. Our study thus provides new insight into how pH can promote proteotoxic stress resistance and longevity by modulating the HSR.
