## Supplemental File 1 for "Adjusting extracellular pH restores proteostasis and extends lifespan in a yeast model of polyglutamine toxicity"

### Sheet: Supplemental File 1
	baseMean	log2FoldChange	lfcSE	stat	pvalue	padj	Systematic
1	2426.49	-0.493764	0.133489	-3.69891	0.000216525	0.00477166	YDR508C
2	7570.27	-0.3271	0.113804	-2.87424	0.00405004	0.0434862	YDL182W
3	627.531	-0.562806	0.11398	-4.93778	7.9e-07	3.91e-05	YDR060W
4	2202.2	-0.346493	0.118958	-2.91272	0.00358294	0.0399679	YDR471W
5	303.052	-0.645333	0.174282	-3.70281	0.000213226	0.00473442	YDR101C
6	319.401	-0.401327	0.141672	-2.83279	0.00461441	0.0480552	YDR416W
7	462.309	-0.495834	0.128477	-3.85931	0.000113708	0.00289636	YDR365C
8	2974.86	-0.376339	0.103409	-3.63932	0.00027336	0.00576505	YDR264C
9	867.078	-0.580246	0.125852	-4.61055	4.02e-06	0.000161852	YDL031W
10	384.359	-0.365706	0.122088	-2.99542	0.00274067	0.0329983	YDR415C
11	600.564	-0.365374	0.123126	-2.96747	0.00300257	0.0351935	YDR339C
12	487.227	-0.573491	0.129907	-4.41462	1.01e-05	0.000369813	YDR120C
13	5191.78	-0.34321	0.0849242	-4.04137	5.31e-05	0.00157121	YDR046C
14	571.766	-0.472929	0.121751	-3.88438	0.000102591	0.00268287	YDL201W
15	1724.22	-1.00082	0.10912	-9.17166	4.66e-20	2.28e-17	YDR133C
16	728.447	-0.534528	0.138067	-3.87151	0.000108163	0.00279137	YDL208W
17	1063.08	-0.718832	0.142644	-5.03933	4.67e-07	2.43e-05	YDR270W
18	416.706	-0.518385	0.138281	-3.74878	0.000177698	0.00406839	YDL148C
19	820.238	-0.629879	0.124092	-5.07589	3.86e-07	2.08e-05	YDR359C
20	288.959	-0.583846	0.136869	-4.26573	1.99e-05	0.000673799	YDL150W
21	460.707	-0.477474	0.14522	-3.28794	0.00100922	0.016006	YDR300C
22	1347.11	-0.337502	0.111249	-3.03375	0.00241537	0.0306955	YDR190C
23	277.843	-0.589062	0.140813	-4.18331	2.87e-05	0.000903979	YDR257C
24	516.824	-0.451653	0.121217	-3.726	0.000194542	0.00438576	YDR161W
25	889.943	-0.330029	0.102604	-3.21653	0.00129749	0.0196258	YDR227W
26	642.923	-0.517194	0.129786	-3.98499	6.75e-05	0.00190902	YDR465C
27	640.072	-0.383977	0.118428	-3.24227	0.00118581	0.0181701	YDR052C
28	234.303	-0.615559	0.160035	-3.84641	0.00011986	0.0030399	YDR210C-D
29	166.939	-0.672257	0.187236	-3.59044	0.000330124	0.00654023	YDR261C-D
30	2857.77	-0.327677	0.0996057	-3.28974	0.0010028	0.016006	YOL119C
31	434.108	-0.512191	0.165161	-3.10116	0.00192766	0.0265737	YOR206W
32	1418.98	-0.435253	0.123624	-3.5208	0.000430254	0.00811416	YOR341W
33	6609.03	-0.273945	0.0940645	-2.91231	0.00358763	0.0399679	YOR120W
34	246.993	-0.519884	0.162328	-3.20267	0.00136159	0.0202979	YOL029C
35	416.257	-0.409937	0.128741	-3.1842	0.00145153	0.0212988	YOL034W
36	751.423	-0.311129	0.10127	-3.07227	0.00212435	0.0284083	YOR001W
37	780.813	-0.460134	0.123942	-3.71249	0.000205233	0.00459161	YOR048C
38	4706.79	-0.268835	0.0954748	-2.81577	0.00486608	0.0499038	YOL151W
39	1703.37	-0.501474	0.101669	-4.9324	8.12e-07	3.95e-05	YOR316C
40	3722.88	-0.541949	0.117694	-4.60472	4.13e-06	0.000165322	YOR328W
41	1331.34	-0.376927	0.106327	-3.545	0.000392616	0.0075005	YOR381W
42	1352.56	-0.326165	0.106889	-3.05145	0.00227743	0.0295814	YOR338W
43	8438.23	-0.604511	0.129678	-4.66163	3.14e-06	0.000130914	YOR100C
44	1084.93	-0.746687	0.134168	-5.56533	2.62e-08	1.69e-06	YOL158C
45	1015.95	-0.360781	0.123165	-2.92926	0.00339771	0.038971	YOR116C
46	617.205	-0.400687	0.110904	-3.61293	0.000302761	0.00620714	YOR145C
47	441.934	-0.508178	0.135349	-3.75458	0.00017363	0.00402221	YOR078W
48	338.578	-0.473152	0.136513	-3.46599	0.000528275	0.00956422	YOR226C
49	975.652	-0.391925	0.112156	-3.49447	0.000474998	0.0087614	YOL145C
50	537.862	-0.532139	0.12391	-4.29455	1.75e-05	0.000609468	YOR091W
51	520.528	-1.2735	0.155816	-8.17309	3.01e-16	7.07e-14	YOR095C
52	956.979	-0.305825	0.10233	-2.98861	0.00280246	0.0334505	YOR141C
53	404.39	-0.4054	0.143786	-2.81947	0.00481031	0.0494967	YOR172W
54	765.874	-0.475395	0.140991	-3.37182	0.000746727	0.0129228	YOR101W
55	16897.6	-0.348938	0.119335	-2.92401	0.00345549	0.0394094	YOR383C
56	1291.91	-0.321518	0.0987701	-3.25522	0.00113305	0.0175907	YOL061W
57	569.577	-0.889403	0.126615	-7.02445	2.15e-12	2.81e-10	YOR294W
58	666.544	-0.378101	0.129371	-2.92262	0.00347105	0.0395042	YOL021C
59	336.485	-0.566923	0.159366	-3.55737	0.000374579	0.00727401	YOL077C
60	2792.33	-0.265123	0.091993	-2.88199	0.00395176	0.0425703	YOR327C
61	1459.99	-0.372741	0.0977757	-3.81221	0.000137732	0.00339087	YOR138C
62	2471.03	-0.318955	0.0947713	-3.36552	0.000763985	0.0131827	YOL121C
63	13576.7	-0.911248	0.163136	-5.58583	2.33e-08	1.54e-06	YOL126C
64	5960.14	-0.54708	0.0810494	-6.74997	1.48e-11	1.64e-09	YOR136W
65	1592.26	-0.328417	0.107903	-3.04363	0.00233743	0.0300922	YGR162W
66	3466.19	-0.356931	0.0990319	-3.60421	0.000313109	0.00637486	YGR260W
67	413.636	-0.356041	0.122082	-2.9164	0.00354096	0.0399679	YGL169W
68	270.7	-0.460815	0.158768	-2.90243	0.00370276	0.0409834	YGR187C
69	656.395	-0.42806	0.112575	-3.80244	0.000143278	0.00348366	YGR200C
70	246.435	-0.635343	0.154645	-4.10841	3.98e-05	0.00119599	YGR081C
71	637.255	-0.364968	0.112397	-3.24715	0.00116569	0.0180133	YGR079W
72	6882.14	-0.809833	0.14903	-5.43402	5.51e-08	3.45e-06	YGL055W
73	883.333	-0.409439	0.111331	-3.67768	0.00023536	0.0050914	YGR103W
74	840.829	-0.379978	0.110543	-3.43739	0.000587352	0.0104727	YGL013C
75	2762.87	-1.12025	0.120593	-9.2895	1.55e-20	9.12e-18	YGR067C
76	1134.49	-0.42161	0.127764	-3.2999	0.000967193	0.0155491	YGL078C
77	1197.41	-0.343123	0.110783	-3.09727	0.00195312	0.0267565	YGR286C
78	877.354	-0.344781	0.108024	-3.1917	0.00141437	0.0209099	YGR083C
79	1103.71	-0.510934	0.111172	-4.59587	4.31e-06	0.000171333	YGL056C
80	505.836	-0.423409	0.131807	-3.21234	0.00131661	0.0198131	YGR145W
81	537.954	-0.831627	0.137831	-6.03366	1.6e-09	1.29e-07	YGR090W
82	2605.67	-0.343072	0.116628	-2.9416	0.00326518	0.0377452	YGL114W
83	259.727	-0.553526	0.152647	-3.62617	0.000287656	0.00598081	YGL171W
84	1455.65	-0.29621	0.100552	-2.94583	0.00322088	0.0373436	YGL234W
85	488.351	-0.612665	0.142793	-4.29059	1.78e-05	0.000616768	YGR239C
86	230.011	-0.516206	0.156272	-3.30325	0.000955721	0.0154491	YGL101W
87	356.64	-0.400812	0.132923	-3.01537	0.00256662	0.0321101	YGR173W
88	4026.97	-0.940164	0.0893045	-10.5276	6.44e-26	1.9e-22	YGR065C
89	1066.28	-0.32013	0.105928	-3.02215	0.00250983	0.0316228	YGL134W
90	5857.32	-0.347137	0.107466	-3.23022	0.00123697	0.018897	YLR075W
91	409.887	-0.377609	0.128877	-2.92999	0.00338978	0.038956	YLR032W
92	4197.59	-0.455309	0.100278	-4.54048	5.61e-06	0.000212332	YLR056W
93	4479.71	-0.604222	0.164272	-3.67817	0.000234909	0.0050914	YLL060C
94	959.476	-0.580848	0.135797	-4.27732	1.89e-05	0.000647083	YLR214W
95	1176.62	-0.306256	0.0978081	-3.13119	0.001741	0.0245849	YLR089C
96	335.053	-0.69776	0.145941	-4.78113	1.74e-06	7.71e-05	YLR409C
97	348.233	-0.533331	0.133964	-3.98115	6.86e-05	0.00193082	YLR126C
98	350.139	-0.410505	0.136186	-3.01429	0.00257579	0.0321101	YLR039C
99	2738.68	-0.339597	0.108464	-3.13096	0.00174233	0.0245849	YLR004C
100	437.242	-0.434417	0.149389	-2.90797	0.00363789	0.0403874	YLR129W
101	560.879	-0.454426	0.122651	-3.70504	0.000211361	0.00471079	YLL018C-A
102	2484.57	-0.399838	0.117913	-3.39096	0.000696493	0.0121969	YLL051C
103	5306.09	-0.631992	0.126796	-4.98433	6.22e-07	3.15e-05	YLR142W
104	2788.14	-0.493186	0.117383	-4.2015	2.65e-05	0.00084334	YLR205C
105	178.646	-0.787876	0.21939	-3.59121	0.000329147	0.00654023	YLL011W
106	432.923	-0.570136	0.145018	-3.93147	8.44e-05	0.00231058	YLR051C
107	312.965	-0.534919	0.132788	-4.02838	5.62e-05	0.00165231	YLR003C
108	251.488	-0.61248	0.144313	-4.24412	2.19e-05	0.000726508	YLR243W
109	43.4347	-0.997992	0.325695	-3.06419	0.00218261	0.0287948	YLR061W
110	578.026	-0.780759	0.125221	-6.23506	4.52e-10	3.85e-08	YLR009W
111	604.963	-0.461366	0.121783	-3.78843	0.000151605	0.00361151	YLR057W
112	219.032	-0.752946	0.207787	-3.62364	0.000290489	0.00599733	YLR222C
113	4414.78	-0.290708	0.0940133	-3.0922	0.00198679	0.0270609	YLR034C
114	239.615	-0.796088	0.162844	-4.88867	1.02e-06	4.78e-05	YLR410W-B
115	795.626	-0.389794	0.124677	-3.12644	0.00176935	0.0248469	YPL111W
116	659.689	-0.478606	0.126104	-3.79533	0.000147449	0.00355569	YPL198W
117	1176.54	-0.487351	0.146991	-3.31553	0.00091471	0.0149554	YPR013C
118	686.319	-0.444189	0.139954	-3.17383	0.00150442	0.0216961	YPR110C
119	354.774	-0.594936	0.187059	-3.18048	0.00147032	0.0214674	YPR157W
120	309.7	-0.503315	0.139507	-3.60782	0.000308783	0.00630862	YPL155C
121	523.485	-0.577762	0.126656	-4.56168	5.07e-06	0.00019516	YPL266W
122	550.513	-0.355228	0.123278	-2.88153	0.00395751	0.0425703	YPR189W
123	699.455	-0.326934	0.115046	-2.84176	0.00448649	0.0469724	YPL020C
124	5943.62	-1.06288	0.154307	-6.88811	5.65e-12	6.52e-10	YPL061W
125	632.66	-0.657413	0.134187	-4.89922	9.62e-07	4.57e-05	YPR112C
126	530.977	-0.780226	0.144078	-5.41529	6.12e-08	3.75e-06	YPL012W
127	196.464	-0.611284	0.163552	-3.73756	0.000185818	0.0042052	YPL211W
128	2940.92	-0.45348	0.138856	-3.26583	0.00109145	0.0171256	YPR035W
129	11214.2	-0.330402	0.082734	-3.99355	6.51e-05	0.00187745	YPL135W
130	1893.44	-0.410708	0.131699	-3.11853	0.00181755	0.025463	YPL221W
131	403.68	-0.580945	0.152253	-3.81565	0.000135823	0.00337207	YPL043W
132	292.679	-0.436766	0.141063	-3.09624	0.0019599	0.0267565	YPL157W
133	781.783	-0.831874	0.145987	-5.69827	1.21e-08	8.28e-07	YPL093W
134	11874.1	-0.668931	0.107852	-6.20229	5.56e-10	4.68e-08	YPL265W
135	389.33	-0.64418	0.16228	-3.96956	7.2e-05	0.00200532	YPL126W
136	532.328	-0.583574	0.123378	-4.72998	2.25e-06	9.64e-05	YPR144C
137	988.114	-0.844514	0.127027	-6.6483	2.97e-11	3.06e-09	YPL156C
138	964.649	-0.591519	0.134296	-4.40458	1.06e-05	0.000382602	YPR010C
139	1307.19	-0.401564	0.122918	-3.26693	0.0010872	0.0171045	YPL226W
140	528.003	-0.380176	0.126801	-2.99821	0.00271572	0.0328599	YPL146C
141	774.953	-0.365327	0.105665	-3.45739	0.000545427	0.0097547	YML125C
142	3046.98	-0.363427	0.108022	-3.3644	0.000767105	0.0131978	YMR195W
143	1100.68	-0.516185	0.11697	-4.41297	1.02e-05	0.000370337	YMR308C
144	1772.72	-0.449654	0.0916639	-4.90547	9.32e-07	4.46e-05	YMR246W
145	620.617	-0.388446	0.108469	-3.58118	0.00034204	0.00675356	YML049C
146	711.434	-0.505275	0.123394	-4.09482	4.22e-05	0.00126192	YML038C
147	3254.99	-1.96634	0.298268	-6.59253	4.32e-11	4.24e-09	YML123C
148	1359.93	-0.727002	0.143927	-5.0512	4.39e-07	2.31e-05	YMR189W
149	11223.8	-0.931545	0.138675	-6.71748	1.85e-11	1.98e-09	YMR058W
150	438.044	-0.557149	0.130315	-4.2754	1.91e-05	0.000648917	YMR239C
151	4654.4	-0.853096	0.28443	-2.99931	0.00270589	0.0328277	YMR303C
152	308.581	-0.530403	0.156723	-3.38433	0.000713522	0.0124212	YML006C
153	1047.22	-0.327814	0.105584	-3.10476	0.00190434	0.0263651	YMR197C
154	2890.67	-0.259284	0.0898859	-2.88459	0.00391927	0.0424696	YML048W
155	697.75	-0.492734	0.134704	-3.65791	0.000254284	0.00540148	YML093W
156	457.657	-0.367582	0.1225	-3.00066	0.00269391	0.0328177	YML053C
157	498.883	-0.739771	0.185083	-3.99697	6.42e-05	0.00185968	YMR251W
158	1280.11	-0.483175	0.110805	-4.36058	1.3e-05	0.000462577	YMR015C
159	534.947	-0.449693	0.158874	-2.8305	0.0046475	0.0483143	YMR125W
160	467.924	-0.48784	0.132032	-3.69487	0.000219996	0.00483007	YMR102C
161	558.505	-0.586049	0.12909	-4.53985	5.63e-06	0.000212332	YMR128W
162	1770.49	-0.384947	0.109689	-3.50943	0.000449064	0.00836169	YMR038C
163	771.942	-0.36911	0.124658	-2.96099	0.00306656	0.0358009	YMR131C
164	603.195	-0.382521	0.12284	-3.11397	0.00184586	0.0257371	YML103C
165	1154.83	-0.381815	0.11486	-3.32417	0.000886831	0.0146328	YML116W
166	410.93	-0.379626	0.125297	-3.02981	0.00244706	0.0309645	YMR121C
167	584.618	-0.410566	0.136875	-2.99955	0.00270375	0.0328277	YMR045C
168	78.3683	-0.769133	0.250674	-3.06826	0.00215312	0.0286503	YMR050C
169	380.711	-0.36703	0.130181	-2.81938	0.00481171	0.0494967	YBR097W
170	466.132	-0.612522	0.145495	-4.20993	2.55e-05	0.000825875	YBR142W
171	518.932	-0.462849	0.12122	-3.81826	0.000134396	0.00335079	YBL042C
172	1881.64	-0.936777	0.111505	-8.40123	4.42e-17	1.13e-14	YBR069C
173	6808.5	-0.330517	0.0845672	-3.90833	9.29e-05	0.00248562	YBR009C
174	725.229	-0.342325	0.114018	-3.00237	0.00267888	0.0328177	YBR081C
175	965.847	-0.346617	0.103411	-3.35183	0.000802799	0.0136522	YBL004W
176	919.963	-0.370177	0.122603	-3.0193	0.00253356	0.0318535	YBR231C
177	764.421	-0.415767	0.124283	-3.34533	0.000821837	0.0138558	YBR200W
178	1399.42	-1.0849	0.332786	-3.26006	0.00111389	0.0173391	YBR296C
179	1853.12	-0.263659	0.0863063	-3.05492	0.00225123	0.0294199	YBR006W
180	1852.34	-0.41915	0.110608	-3.78951	0.000150943	0.00361036	YBR079C
181	972.934	-0.503113	0.122217	-4.11654	3.85e-05	0.0011665	YBR157C
182	768.974	-0.344414	0.115644	-2.97821	0.00289934	0.0343946	YBR154C
183	652.333	-0.432894	0.114599	-3.77747	0.000158429	0.00373577	YBR093C
184	3265.3	-0.394459	0.136316	-2.8937	0.00380726	0.0417946	YBR050C
185	565.573	-0.669107	0.123466	-5.41935	5.98e-08	3.7e-06	YBR267W
186	945.472	-0.380084	0.104808	-3.62649	0.000287299	0.00598081	YBL101C
187	595.851	-0.385685	0.119422	-3.22959	0.00123968	0.018897	YNL221C
188	145.063	-0.55371	0.185021	-2.99268	0.00276536	0.0332069	YNL119W
189	367.283	-0.520069	0.173486	-2.99776	0.00271971	0.0328599	YNL313C
190	793.845	-0.363886	0.114566	-3.17622	0.00149207	0.0215708	YNL002C
191	1659.17	-0.293082	0.0992036	-2.95435	0.00313328	0.0364352	YNL308C
192	491.13	-0.419801	0.120796	-3.4753	0.000510276	0.00932442	YNL050C
193	7481.09	-0.703045	0.117426	-5.98712	2.14e-09	1.63e-07	YNL036W
194	662.119	-0.627964	0.134844	-4.65695	3.21e-06	0.00013205	YNL163C
195	379.178	-0.460778	0.130107	-3.54152	0.000397824	0.00755095	YNL233W
196	890.097	-0.35061	0.111245	-3.15169	0.00162327	0.0231267	YNL155W
197	224.104	-0.510348	0.173262	-2.94552	0.00322409	0.0373436	YNR038W
198	309.826	-0.430251	0.152393	-2.82329	0.00475332	0.0490675	YNL175C
199	863.243	-0.372273	0.112774	-3.30105	0.000963235	0.0155279	YNL183C
200	676.874	-0.321608	0.108135	-2.97415	0.00293805	0.0346443	YNR031C
201	243.089	-0.730283	0.187437	-3.89616	9.77e-05	0.00257869	YNL110C
202	554.41	-0.399921	0.124157	-3.22109	0.00127706	0.0194165	YNL023C
203	1356.56	-0.431094	0.099232	-4.34431	1.4e-05	0.00049226	YNL186W
204	10160.5	-0.377119	0.0823173	-4.58129	4.62e-06	0.000180072	YNL037C
205	2329.86	-0.422272	0.0978095	-4.3173	1.58e-05	0.00055321	YNL237W
206	28477	-0.355667	0.121883	-2.91809	0.0035218	0.039943	YNL134C
207	436.396	-0.613645	0.1768	-3.47084	0.000518827	0.00942215	YNR053C
208	394.946	-0.573021	0.173018	-3.3119	0.000926632	0.0151033	YNL132W
209	999.228	-0.327299	0.103036	-3.17653	0.00149046	0.0215708	YNL032W
210	1341.89	-0.637993	0.133582	-4.77603	1.79e-06	7.85e-05	YNL054W-B
211	145.881	-0.677287	0.203236	-3.33251	0.000860658	0.0143054	YNL284C-B
212	443.914	-0.555534	0.138563	-4.00927	6.09e-05	0.00177416	YJL050W
213	557.496	-0.31943	0.110283	-2.89645	0.00377411	0.0415082	YJL095W
214	1840.9	-0.352241	0.105292	-3.34539	0.000821682	0.0138558	YJR109C
215	508.905	-0.376613	0.125321	-3.00519	0.00265413	0.0326714	YJR036C
216	224.295	-1.20574	0.200846	-6.00332	1.93e-09	1.52e-07	IRT1
217	6460.88	-0.303492	0.0949995	-3.19467	0.00139991	0.0207483	YJL217W
218	892.26	-0.346375	0.116722	-2.96752	0.00300212	0.0351935	YJL198W
219	797.713	-0.459305	0.162645	-2.82397	0.00474335	0.0490508	YJR094C
220	163.621	-0.68357	0.18157	-3.76478	0.000166694	0.00390769	YJR041C
221	483.302	-0.545096	0.128904	-4.22869	2.35e-05	0.000772655	YJL033W
222	482.88	-0.337527	0.115672	-2.91797	0.00352319	0.039943	YJR089W
223	201.647	-0.746007	0.174249	-4.28126	1.86e-05	0.000639454	YJR003C
224	2005.56	-0.443543	0.114279	-3.88121	0.000103936	0.00269409	YJL191W
225	636.533	-0.369791	0.126997	-2.91182	0.00359331	0.0399679	YJL109C
226	373.304	-0.751146	0.146503	-5.12718	2.94e-07	1.62e-05	YJR027W
227	842.514	-0.577213	0.120163	-4.80356	1.56e-06	7.05e-05	YKL143W
228	848.844	-0.597317	0.120359	-4.96279	6.95e-07	3.49e-05	YKL172W
229	358.723	-0.447665	0.150133	-2.98178	0.00286574	0.0340647	YKR099W
230	571.066	-0.523717	0.139643	-3.7504	0.000176554	0.00405964	YKR082W
231	14071.9	-1.07717	0.100132	-10.7575	5.46e-27	3.21e-23	YKL217W
232	240.029	-0.508668	0.161542	-3.14882	0.0016393	0.0232986	YKR027W
233	641.093	-0.411835	0.117133	-3.51596	0.000438169	0.00821078	YKR025W
234	904.205	-0.312428	0.102073	-3.06083	0.00220723	0.0289896	YKL021C
235	672.683	-0.388939	0.118735	-3.27568	0.00105408	0.016628	YKR056W
236	538.576	-0.443762	0.12092	-3.66988	0.000242662	0.00521104	YKL015W
237	5244.32	-0.545069	0.0983479	-5.54226	2.99e-08	1.89e-06	YKL109W
238	883.021	-0.371344	0.121769	-3.04958	0.00229162	0.0296349	YKL216W
239	483.021	-0.426362	0.136228	-3.12978	0.00174938	0.0246253	YKL082C
240	488.105	-0.751341	0.155784	-4.82297	1.41e-06	6.45e-05	YKR081C
241	3963.68	-0.25319	0.0892407	-2.83716	0.00455173	0.0474865	YKL145W
242	508.502	-0.404344	0.127206	-3.17866	0.00147957	0.0215489	YER092W
243	3505.68	-1.07275	0.125142	-8.57227	1.01e-17	2.95e-15	YER145C
244	7751.43	-0.851775	0.143546	-5.93379	2.96e-09	2.18e-07	YEL065W
245	187.02	-0.464151	0.162753	-2.85188	0.00434612	0.045829	YER032W
246	6332.95	-0.30875	0.0968152	-3.18906	0.00142735	0.021049	YEL071W
247	11886.5	-0.635113	0.119899	-5.29707	1.18e-07	6.79e-06	YER024W
248	680.623	-0.316107	0.105772	-2.98859	0.0028027	0.0334505	YER075C
249	482.361	-0.477409	0.120043	-3.97699	6.98e-05	0.00195552	YEL022W
250	2300.75	-0.758558	0.134994	-5.61918	1.92e-08	1.3e-06	YER056C
251	484.027	-0.626156	0.129456	-4.83684	1.32e-06	6.06e-05	YER126C
252	678.4	-0.371842	0.123607	-3.00826	0.00262744	0.0324106	YER110C
253	127.648	-0.870645	0.226748	-3.83971	0.000123182	0.00311074	YER160C
254	625.993	-0.397072	0.109572	-3.62384	0.00029026	0.00599733	YHR119W
255	689.913	-0.611556	0.121558	-5.03099	4.88e-07	2.5e-05	YHL039W
256	1510.24	-0.51096	0.0977521	-5.2271	1.72e-07	9.56e-06	YHR175W
257	167.998	-0.795146	0.193115	-4.11748	3.83e-05	0.0011665	YHR148W
258	830.623	-0.511643	0.121328	-4.21704	2.48e-05	0.000804678	YHR170W
259	764.325	-0.32648	0.106533	-3.06459	0.00217965	0.0287948	YHR072W-A
260	9035.08	-0.457534	0.11761	-3.89026	0.000100139	0.00263043	YHL040C
261	175.489	-0.817165	0.170264	-4.79939	1.59e-06	7.09e-05	YHR021W-A
262	734.972	-0.318201	0.109199	-2.91394	0.00356896	0.0399679	YHR005C
263	1308.2	-0.338855	0.116249	-2.9149	0.00355806	0.0399679	YHR216W
264	992.453	-0.448215	0.129469	-3.46194	0.000536294	0.00967962	YIL126W
265	3397.07	-0.328481	0.108206	-3.03571	0.00239972	0.0305627	YIL169C
266	655.604	-0.383341	0.10676	-3.59067	0.000329835	0.00654023	YIR033W
267	1317.76	-0.280078	0.0980534	-2.85638	0.00428502	0.045429	YIL030C
268	274.021	-0.605801	0.145913	-4.15181	3.3e-05	0.00102693	YIR026C
269	426.405	-0.436426	0.129952	-3.35838	0.00078402	0.0134495	YIL019W
270	240.636	-0.643534	0.169151	-3.8045	0.000142089	0.00346909	YIL091C
271	351.765	-0.434821	0.13764	-3.15913	0.00158241	0.0227096	YIL021W
272	540.654	-0.429073	0.129206	-3.32085	0.000897437	0.0147501	YIL038C
273	32016.2	-0.536783	0.0898859	-5.97183	2.35e-09	1.77e-07	YCR005C
274	494.642	-0.389041	0.129171	-3.01184	0.00259673	0.0322498	YCL059C
275	275.989	-0.657659	0.144025	-4.56627	4.96e-06	0.000192188	YCL036W
276	414.63	-0.508189	0.178432	-2.84808	0.00439833	0.0461316	YCR057C
277	1887.78	-0.745075	0.13273	-5.61349	1.98e-08	1.33e-06	YCL025C
278	432.743	-0.560463	0.164096	-3.41546	0.000636738	0.0112848	YCL054W
279	371.337	-0.535231	0.154752	-3.45863	0.000542936	0.00973974	YFL023W
280	369.616	-0.585261	0.153426	-3.8146	0.000136402	0.00337223	YAL019W
281	343.537	-0.614768	0.154214	-3.98646	6.71e-05	0.00190638	YAL025C
282	116.065	-0.625767	0.205657	-3.04277	0.00234412	0.0300922	YAL059W
283	778.333	-0.323202	0.103845	-3.11234	0.00185608	0.0258184	YAL036C
284	256.678	-0.587063	0.173707	-3.37962	0.000725865	0.0125988	YAR009C
